# Improving confidence of differential transcription calls in enhancers

**DOI:** 10.1101/2025.09.12.675852

**Authors:** Hope A. Townsend, Jacob T. Stanley, Mary A. Allen, Robin D. Dowell

## Abstract

**Motivation:** Most disease-associated genetic variants reside within transcribed regulatory elements (tREs). Patterns of differential transcription at tREs can be leveraged to identify upstream regulators and link enhancers to their target genes. But the low transcription levels and high variability in tREs makes identifying high confidence differentially transcribed elements challenging.

**Results:** We present Mu Counts and TFEA-LE, two algorithms for robust identification of differentially transcribed tREs. The first step in accurate identification of differentially transcribed tREs is to obtain accurate RNA lengths and therefore counts over these regions. To this end we developed a method of accurate length inference (LIET-EMG) as wll as a rapid method for counting reads over tREs (Mu Counts). Armed with newly identified and quantified tREs, TFEA-LE then integrates motif information to simultaneously identify responsive tREs and their likely upstream regulators. We show improved precision and recall over general-purpose tools (e.g. DESeq2) in detecting p53-responsive tREs. We then clarify TF-specific responses within multi-TF perturbations in lung cells. Finally we show that the TFEA-LE approach improves TF activity inference, including in complex perturbations where many TFs respond. TFEALE is especially effective in technically challenging datasets, whether due to highly specific or broad responses, outliers, or high GC content. Ultimately, these 1 methods advance the systematic characterization of individual tREs, enabling their integration with regulators, target genes, and disease-associated variants for translational research.

**Availability and Implementation:** TFEA-LE: https://github.com/Dowell-Lab/TFEA/tree/Lead_edge. Nextflow pipeline to run Mu Counts: https://github.com/Dowell-Lab/Bidir_Counting_Analysis. LIET (including modifications for tREs): https://github.com/Dowell-Lab/LIET/tree/LIET_EMGtoo. Source code for this work: https://github.com/Dowell-Lab/Improving_tRE_Analysis_Paper
