## Supplemental Tables for "Improving confidence of differential transcription calls in enhancers"

### Sheet: SuppTable1
Supplemental Table 1. SRRs used in this study (outside long-read data)
Experiment	Label	Sequencing Type	SRR	Publication doi	Link on DBNascent (if available)
Nutlin Nascent RNA	HCT116 DMSO Rep 1	GRO-seq	SRR4090098	https://doi.org/10.7554/eLife.02200 and https://doi.org/10.1101/gr.220533.117	https://nascent.colorado.edu/samples/SRR4090098
	HCT116 DMSO Rep 2	GRO-seq	SRR4090099		https://nascent.colorado.edu/samples/SRR4090099
	HCT116 Nutlin Rep 1	GRO-seq	SRR4090100		https://nascent.colorado.edu/samples/SRR4090100
	HCT116 Nutlin Rep 2	GRO-seq	SRR4090101		https://nascent.colorado.edu/samples/SRR4090101
	MCF7 DMSO Rep 1	GRO-seq	SRR4090102	https://doi.org/10.1101/gr.220533.117	https://nascent.colorado.edu/samples/SRR4090102
	MCF7 DMSO Rep 2	GRO-seq	SRR4090103		https://nascent.colorado.edu/samples/SRR4090103
	MCF7 Nutlin Rep 1	GRO-seq	SRR4090104		https://nascent.colorado.edu/samples/SRR4090104
	MCF7 Nutlin Rep 2	GRO-seq	SRR4090105		https://nascent.colorado.edu/samples/SRR4090105
	SJSA DMSO Rep 1	GRO-seq	SRR4090106		https://nascent.colorado.edu/samples/SRR4090106
	SJSA DMSO Rep 2	GRO-seq	SRR4090107		https://nascent.colorado.edu/samples/SRR4090107
	SJSA Nutlin Rep 1	GRO-seq	SRR4090108		https://nascent.colorado.edu/samples/SRR4090108
	SJSA Nutlin Rep 2	GRO-seq	SRR4090109		https://nascent.colorado.edu/samples/SRR4090109
Nutlin ChIP	HCT116 DMSO (P53)	ChIP-seq	SRR4090090
	HCT116 Nutlin (P53)	ChIP-seq	SRR4090091
	HCT116 Input (no antibody)	ChIP-seq	SRR4090089
	MCF7 DMSO (P53)	ChIP-seq	SRR4090093
	MCF7 Nutlin (P53)	ChIP-seq	SRR4090094
	MCF7 Input (no antibody)	ChIP-seq	SRR4090092
	SJSA DMSO (P53)	ChIP-seq	SRR4090096
	SJSA Nutlin (P53)	ChIP-seq	SRR4090097
	SJSA Input (no antibody)	ChIP-seq	SRR4090095
Beas2B DEX-TNF 30min	Beas2B DEX Rep 1	GRO-seq	SRR8429058	10.1101/gr.248187.119	https://nascent.colorado.edu/samples/SRR8429058
	Beas2B DEX Rep 2	GRO-seq	SRR8429059		https://nascent.colorado.edu/samples/SRR8429059
	Beas2B TNF Rep 1	GRO-seq	SRR8429056		https://nascent.colorado.edu/samples/SRR8429056
	Beas2B TNF Rep 2	GRO-seq	SRR8429057		https://nascent.colorado.edu/samples/SRR8429057
	Beas2B TNF+DEX Rep 1	GRO-seq	SRR8429060		https://nascent.colorado.edu/samples/SRR8429060
	Beas2B TNF+DEX Rep 2	GRO-seq	SRR8429061		https://nascent.colorado.edu/samples/SRR8429061
	Beas2B Ethanol Rep 1	GRO-seq	SRR8429054		https://nascent.colorado.edu/samples/SRR8429054
	Beas2B Ethanol Rep 2	GRO-seq	SRR8429055		https://nascent.colorado.edu/samples/SRR8429055
Beas2B DEX-TNF ChIP	Beas2B Input Rep 1 (no antibody)	ChIP-seq (paired)	SRR8485282/3
	Beas2B Input Rep 2 (no antibody)	ChIP-seq (paired)	SRR8485284/5
	Beas2B DEX Rep 1 (GR-356)	ChIP-seq (paired)	SRR8485258/9
	Beas2B DEX Rep 2 (GR-356)	ChIP-seq (paired)	SRR8429060/1
	Beast2B TNF+DEX Rep 1 (GR-356)	ChIP-seq (paired)	SRR8429062/3
	Beas2B TNF+DEX Rep 2 (GR-356)	ChIP-seq (paired)	SRR8429064/5
Beas2B WSP	Beas2B Veh Rep 1	ATAC-seq	SRR13772342	https://doi.org/10.1016/j.jbc.2021.101147
	Beas2B Veh Rep 2	ATAC-seq	SRR13772343
	Beas2B WSP 30min Rep 1	ATAC-seq	SRR13772344
	Beas2B WSP 30min Rep 2	ATAC-seq	SRR13772345
	Beas2B WSP 120min Rep 1	ATAC-seq	SRR13772346
	Beas2B WSP 120min Rep 2	ATAC-seq	SRR13772347
	Beas2B Veh Rep 1	PRO-seq	SRR13772348
	Beas2B Veh Rep 2	PRO-seq	SRR13772349
	Beas2B WSP 30min Rep 1	PRO-seq	SRR13772350
	Beas2B WSP 30min Rep 2	PRO-seq	SRR13772351
	Beas2B WSP 120min Rep 1	PRO-seq	SRR13772352
	Beas2B WSP 120min Rep 2	PRO-seq	SRR13772353
Refraction	K562 Control	PRO-seq	SRZ1554311	https://doi.org/10.1038/ng.3142	https://nascent.colorado.edu/samples/SRZ1554311
	ESC CyT49 Control	GRO-seq	SRR1145801	https://doi.org/10.1016/j.stem.2015.02.013	https://nascent.colorado.edu/samples/SRR1145801
Beckedorff2020human	HeLa, dox-inducible shRNA Ints11 endogenous (stable)	PRO-seq	SRR8478992	https://doi.org/10.1016/j.celrep.2020.107917	https://nascent.colorado.edu/samples/SRR8478992
	HeLa, dox-inducible shRNA Ints11 endogenous (stable)	PRO-seq	SRR8478993		https://nascent.colorado.edu/samples/SRR8478993
	HeLa, dox-inducible shRNA control	PRO-seq	SRR8478996		https://nascent.colorado.edu/samples/SRR8478996
	HeLa, dox-inducible shRNA control	PRO-seq	SRR8478997		https://nascent.colorado.edu/samples/SRR8478997
Length	K562 Control Rep 1	PRO-seq	SRR4454567	https://doi.org/10.1038/s41467-017-00151-0	https://nascent.colorado.edu/samples/SRR4454567
	K562 Control Rep 2	PRO-seq	SRR4454568		https://nascent.colorado.edu/samples/SRR4454568
	K562 30 min Heatshock (42C) Rep 1	PRO-seq	SRR4454569		https://nascent.colorado.edu/samples/SRR4454569
	K562 30 min Heatshock (42C) Rep 2	PRO-seq	SRR4454570		https://nascent.colorado.edu/samples/SRR4454570

### Sheet: SuppTable2
Supplemental Table 2. Samples of long read sequencing used in length-based analysis
Sample name	RNA purification	Tailing Approach	SRA	Instrument	Median Length	GEO accession number
K562_4sUchr_ONT_1	4sU-chr	poly(A)	SRR8268942	MinION	812 nt	GSE123191
K562_4sUchr_ONT_3	4sU-chr	poly(A)	SRR8268944	MinION	826 nt	GSE123191
K562_4sUchr_ONT_4	4sU-chr	poly(I)	SRR10097603	PrometION	747 nt	GSE123191
K562_4sUchr_ONT_5a	4sU-chr	poly(I)	SRR10097604	PrometION	620 nt	GSE123191
K562_4sUchr_ONT_5b	4sU-chr	poly(I)	SRR10097605	MinION	645 nt	GSE123191
